# An Nrf2-Nup214 positive feedback loop sustains the antioxidant response and promotes microbial infection in ticks

**DOI:** 10.64898/2026.05.06.723311

**Authors:** Kaylee A. Vosbigian, Chelsea A. Osbron, Brianna P. Steiert, Kristin L. Rosche, Sarah J. Wright, Elisabeth Ramirez-Zepp, Dana K. Shaw

## Abstract

*Ixodes scapularis* ticks are obligate hematophagous ectoparasites that take a single bloodmeal per life stage. During blood digestion, large quantities of heme and iron are released, leading to the production of reactive oxygen species. To counter the oxidative stress, ticks have evolved robust antioxidant systems. We previously found that the antioxidant transcription factor Nrf2 is activated during infection and supports *Anaplasma phagocytophilum* colonization in ticks. To investigate the Nrf2 regulatory network, we queried promoter regions in the *Ixodes* genome for Nrf2 binding sites. The gene encoding the nuclear pore complex protein *nucleoporin 214* was identified as a target that is induced during *Anaplasma* infection and putatively regulated by Nrf2. *Ixodes nup214* was experimentally validated as an Nrf2-regulated gene through functional luciferase reporter assays, pharmacological manipulation, and RNA interference transcriptional repression. We found that elevated expression of Nup214 leads to binding of the nuclear export protein CRM1, thereby trapping Nrf2 in the nucleus. Increased nuclear retention of Nrf2 prolonged the antioxidant response and functionally supported *Anaplasma* survival. Our findings uncover a previously unknown mechanism potentiated by Nrf2 that supports *Anaplasma* infection in ticks.

**SIGNIFICANCE:** Ticks have evolved to rely on host blood for nutrition and development. However, blood feeding comes with drawbacks. During digestion, large quantities of heme and iron are released, which promote the production of reactive oxygen species. To counter this, ticks have evolved robust antioxidant responses to protect themselves against oxidative stress. How tick-transmitted microbes, such as *Anaplasma phagocytophilum*, withstand the oxidative challenge in the tick is not well understood. Here, we demonstrate that, during infection, host-driven antioxidant defenses coordinated by the transcription factor Nrf2 support *Anaplasma* infection and persistence in ticks. We show that Nrf2 upregulates the nuclear pore complex protein Nucleoporin 214, which sequesters Nrf2 in the nucleus. The prolonged nuclear retention of Nrf2 enhances the tick antioxidant response, thereby supporting *Anaplasma* survival in the arthropod vector.
