## Supplemental Dataset 2 for "An Nrf2-Nup214 positive feedback loop sustains the antioxidant response and promotes microbial infection in ticks"

### Sheet: Sheet1
Supplemental Table 1: AlphaFold Sequences
Name	Sequence
I. scapularis Nrf2 (XP_042149334.1)	MMNYKKCSGVRSTILQLLLAVSLLQLGSNPDSNPVRVDRRSDLVRSVRMGVHSAFTQTQSLSPPVFVHPKNVDAFDADPIFAELHELGIPSLLRRIRTRVFAYLAEDPGLPAVKASGDAPTPANTGQQQRATSGDPVIDDASSESTGSGADLTQEDMDLIEILWKQDEDLGVPRDVFDFRFEGNDSGDATIKEQLESTEVPTKMENDSLSELPDDSNPWEGFQYSIDSETGEHILGDADKRGASRERTDSGCCLPMDEDTGLSLPEEEQEALFAELDRILQGQSPQAADLYPVEENWTCPEPRPGDDACGRGLQCGTLGAGGPPPHNYTDPFPPGVLLHNATLGPPPADHMAPFMHGSFGTTACTGLPCNDGSSLGEGPPYGQDFPDYLYPPTSGMGGT…
I. scapularis MafG (XP_002435801.1)	MKRRTHKTKSKDALKRIDKMQLRMPGGAGPPDILEDLPLAISSKISISDEQLVQLTVRDLNRQLKASGLTRSEIVKMKQRRRTLKNRGYAASCRNKRLEQKDDLEGERAVVVQEISRLRTENRALEVQVDDLRSKYTTLLDCARKRGIPLPDDLGTAF
H. sapiens MafG (NP_002350)	MTTPNKGNKALKVKREPGENGTSLTDEELVTMSVRELNQHLRGLSKEEIVQLKQRRRTLKNRGYAASCRV KRVTQKEELEKQKAELQQEVEKLASENASMKLELDALRSKYEALQTFARTVARSPVAPARGPLAAGLGPL VPGKVAATSVITIVKSKTDARS
I. scapularis Nup214 promoter (594-651)	AACGCTTCGTAATTTGTCCGTCGCTTAGATCGAGTGATTAAGCGGCTTTACTCCTAA
I. scapularis Nup214 promoter (594-651 ) (Reverse Complement)	TTAGGAGTAAAGCCGCTTAATCACTCGATCTAAGCGACGGACAAATTACGAAGCGTT
I. scapularis Nup214 N-term (1-401; XP_042148297.1)	MASGPGSTTPNPNFLFHPCRTISVTLDNESVAADAIGLLAASSRFGLLFAGCTQGVKIYRLEDVQNCDAEEGPGSKQPAGHCPFRALPTTGPTLLVALSADDLTLAVGVARDGMPVVDMYDVRGFALQVIETRPIATVRLGSKPGVGLRDFAWNPVVCEMFAACLTDGTVANYELAGEGLRILGTLPATVGGTCLAWSPKGKQLVVGKQNGGLSQFKPNMAEAKALTPPTIFENPVSVISVAWLAPTVFAAVYAPSSQTTDSQTSFVIVGFSKTSPVTYTNFGEPCFKTGDFPSERFWLYHLPEWGILVCNSRNSIETSVLGCKSADKMNWELWELDSHGRAEVPLKNNEEAFPLGQAIIFSAQREIIGKLEKWPPMPILALMATSGGLSPFHMKNLTK…
H. sapiens Nup214 N-term (1-401; AAI05999.1)	MGDEMDAMIPEREMKDFQFRALKKVRIFDSPEELPKERSSLLAVSNKYGLVFAGGASGLQIFPTKNLLIQNKPGDDPNKIVDKVQGLLVPMKFPIHHLALSCDNLTLSACMMSSEYGSIIAFFDVRTFSNEAKQQKRPFAYHKLLKDAGGMVIDMKWNPTVPSMVAVCLADGSIAVLQVTETVKVCATLPSTVAVTSVCWSPKGKQLAVGKQNGTVVQYLPTLQEKKVIPCPPFYESDHPVRVLDVLWIGTYVFAIVYAAADGTLETSPDVVMALLPKKEEKHPEIFVNFMEPCYGSCTERQHHYYLSYIEEWDLVLAASAASTEVSILARQSDQINWESWLLEDSSRAELPVTDKSDDSLPMGVVVDYTNQVEITISDEKTLPPAPVLMLLSTDGVLC…
I. scapularis CRM1 (XP_029822648.1)	MSVQVDGMKQPVTPFGTPVNGSMNALSEQASRLLDFSQKLDINLLDSVVCCMYTGEGAQQRLAQEVLTTL KEHPEAWTRVDTILEFSKNQQTKYYALQILENVIKTRWKVLPRNQCEGIKKYIVGLIIKTSSDPEVLERE RVYLNKLNMILVQILKREWPKNWPSFISDIVGASKTNESLCQNNMIILKLLSEEVFDFSSGQMTQAKAKH LKDTMCSEFSHIFQLCQFVMENSQNALLVHATLETLLRFLNWIPLGYIFETKLISTLIYKFLNVPLFRNV TLKCLTEISGVNASHYDEMFVLLFTQTMAQLEQMLPPSTVIKEAYSNGQDDEQKFIQNLSLFLCTFLKEH GALVEKRTDLREILQAALHYLLLISEVEEVEIFKICLEYWNALA…
H. sapiens CRM1 (NP_001397728.1)	MPAIMTMLADHAARQLLDFSQKLDINLLDNVVNCLYHGEGAQQRMAQEVLTHLKEHPDAWTRVDTILEFS QNMNTKYYGLQILENVIKTRWKILPRNQCEGIKKYVVGLIIKTSSDPTCVEKEKVYIGKLNMILVQILKQ EWPKHWPTFISDIVGASRTSESLCQNNMVILKLLSEEVFDFSSGQITQVKSKHLKDSMCNEFSQIFQLCQ FVMENSQNAPLVHATLETLLRFLNWIPLGYIFETKLISTLIYKFLNVPMFRNVSLKCLTEIAGVSVSQYE EQFVTLFTLTMMQLKQMLPLNTNIRLAYSNGKDDEQNFIQNLSLFLCTFLKEHDQLIEKRLNLRETLMEA LHYMLLVSEVEETEIFKICLEYWNHLAAELYRESPFSTSASPLL…
